# A Benchmark of Computational CRISPR-Cas9 Guide Design Methods

**DOI:** 10.1101/498782

**Authors:** Jacob Bradford, Dimitri Perrin

## Abstract

The popularity of CRISPR-based gene editing has resulted in an abundance of tools to design CRISPR-Cas9 guides. This is also driven by the fact that designing highly specific and efficient guides is a crucial, but not trivial, task in using CRISPR for gene editing. Here, we thoroughly analyse the performance of 17 design tools. They are evaluated based on runtime performance, compute requirements, and guides generated. To achieve this, we implemented a method for auditing system resources while a given tool executes, and tested each tool on datasets of increasing size, derived from the mouse genome. We found that only five tools had a computational performance that would allow them to analyse an entire genome in a reasonable time, and without exhausting computing resources. There was wide variation in the guides identified, with some tools reporting every possible guide while others filtered for predicted efficiency. Some tools also failed to exclude guides that would target multiple positions in the genome. We also considered a collection of over a thousand guides for which experimental data is available. For the tools that attempt to filter based on efficiency, 65% to 85% of the guides they reported were experimentally found to be efficient, but with limited overlap in the sets produced by different tools. Our results show that CRISPR-Cas9 guide design tools need further work in order to achieve rapid whole-genome analysis and that improvements in guide design will likely require combining multiple approaches.
