## Supplementary material for "A Benchmark of Computational CRISPR-Cas9 Guide Design Methods": Datasets: refGene.txt

664	NM_001111140	chr19	-	455370	457447	456436	457315	1	455370,	457447,	0	Lrrc10b	cmpl	cmpl	0,
667	NM_023044	chr19	+	842543	857915	843020	857784	8	842543,848504,853128,854253,854908,855887,857182,857629,	843578,848788,853276,854361,855077,856046,857338,857915,	0	Slc15a3	cmpl	cmpl	0,0,2,0,0,1,1,1,
664	NM_018801	chr19	+	389089	453181	389482	448444	9	389089,413339,417962,435549,439151,442827,443376,443984,448339,	389513,413443,418042,435685,439422,442997,443491,444184,453181,	0	Syt7	cmpl	cmpl	0,1,0,2,0,1,0,1,0,
665	NM_145496	chr19	-	592196	604258	592627	604170	17	592196,593146,593325,593463,593669,594430,594702,595293,596011,596197,596357,596931,597309,599031,599307,600570,604167,	592789,593236,593359,593567,593776,594568,594822,595410,596101,596282,596392,597021,597388,599213,599418,600760,604258,	0	Dak	cmpl	cmpl	0,0,2,0,1,1,1,1,1,0,1,1,0,1,1,0,0,
668	NM_009580	chr19	-	914295	920601	914322	920575	12	914295,914623,914828,916190,916433,916717,917636,917896,918468,918701,919379,920403,	914453,914731,914910,916335,916623,916845,917734,918084,918612,919065,919501,920601,	0	Zp1	cmpl	cmpl	1,1,0,2,1,2,0,1,1,0,1,0,
668	NM_001253843	chr19	+	895230	909559	895449	905132	16	895230,897502,897816,898925,899204,899369,900174,900323,900689,900926,902343,902701,902967,903290,903637,905034,	895468,897652,897893,899124,899278,899432,900216,900398,900765,901036,902499,902771,903053,903461,903743,909559,	0	Prpf19	cmpl	cmpl	0,1,1,0,1,0,0,0,0,1,0,0,1,0,0,1,
665	NM_001282064	chr19	+	577156	590041	582312	588548	8	577156,578981,580462,582297,585181,586690,587821,588524,	577893,579074,580562,582496,585390,586845,587978,590041,	0	Cyb561a3	cmpl	cmpl	-1,-1,-1,0,1,0,2,0,
665	NM_001277861	chr19	-	550460	555763	551024	554574	5	550460,551772,554528,555062,555698,	551040,551974,554621,555164,555763,	0	Tmem216	cmpl	cmpl	2,1,0,-1,-1,
665	NM_001282065	chr19	+	577156	590041	582312	589197	7	577156,580462,582297,585181,586690,587821,589128,	578083,580562,582496,585390,586845,587978,590041,	0	Cyb561a3	cmpl	cmpl	-1,-1,0,1,0,2,0,
668	NM_001253844	chr19	+	898644	909559	898991	905132	14	898644,898982,899204,899369,900174,900323,900689,900926,902343,902701,902967,903290,903637,905034,	898759,899124,899278,899432,900216,900398,900765,901036,902499,902771,903053,903461,903743,909559,	0	Prpf19	cmpl	cmpl	-1,0,1,0,0,0,0,1,0,0,1,0,0,1,
83	NR_027805	chr19	+	740946	786043	786043	786043	4	740946,781761,785232,785417,	741002,783081,785345,786043,	0	A430093F15Rik	unk	unk	-1,-1,-1,-1,
82	NM_019699	chr19	-	64163	101503	64262	101429	12	64163,64685,65601,66251,66514,70271,70563,82564,88701,88907,91740,101222,	64314,64811,65681,66348,66612,70348,70624,82690,88803,89105,91851,101503,	0	Fads2	cmpl	cmpl	2,2,0,2,0,1,0,0,0,0,0,0,
666	NM_181403	chr19	+	688814	714419	706215	713234	5	688814,706209,710269,711270,712523,	688979,706308,710441,711353,714419,	0	Vps37c	cmpl	cmpl	-1,0,0,1,0,
668	NM_134129	chr19	+	895230	909559	895449	905132	16	895230,897502,897816,898982,899204,899369,900174,900323,900689,900926,902343,902701,902967,903290,903637,905034,	895468,897652,897893,899124,899278,899432,900216,900398,900765,901036,902499,902771,903053,903461,903743,909559,	0	Prpf19	cmpl	cmpl	0,1,1,0,1,0,0,0,0,1,0,0,1,0,0,1,
664	NM_133689	chr19	-	474256	482897	474498	482341	14	474256,474489,474930,477027,477204,477524,477714,478196,478624,479469,481283,481702,482232,482827,	474324,474568,475101,477122,477318,477611,477774,478309,478688,479598,481437,481820,482368,482897,	0	Ppp1r32	cmpl	cmpl	-1,2,2,0,0,0,0,1,0,0,2,1,0,-1,
667	NM_133804	chr19	-	857828	869779	858107	869626	11	857828,859563,860123,861529,863222,863464,863954,865255,866468,866929,869538,	859151,859755,860397,861732,863366,863660,864104,865587,866687,867144,869779,	0	Tmem132a	cmpl	cmpl	0,0,2,0,0,2,2,0,0,1,0,
83	NM_134142	chr19	-	870660	881743	871757	874478	4	870660,872586,874241,881651,	872149,872689,874486,881743,	0	Tmem109	cmpl	cmpl	1,0,0,-1,
661	NM_144538	chr19	+	18227	35586	18348	34539	10	18227,26529,27383,27559,28284,30149,30368,32352,33743,34456,	18359,26785,27479,27637,28503,30278,30481,32452,33810,35586,	0	Rab3il1	cmpl	cmpl	0,2,0,0,0,0,0,2,0,1,
662	NM_001163431	chr19	+	206032	207824	206435	207290	4	206032,206423,207163,207716,	206124,206533,207300,207824,	0	Tmem258	cmpl	cmpl	-1,0,2,-1,
663	NM_198114	chr19	-	245264	304877	247663	271588	20	245264,250368,251066,252038,253329,253716,254806,255660,256123,256296,256817,260650,262493,263093,265007,269186,269716,270987,271493,304820,	248624,250556,251196,252238,253402,253785,254949,255741,256201,256380,256971,260775,262571,263228,265095,269325,269818,271199,271631,304877,	0	Dagla	cmpl	cmpl	2,0,2,0,2,2,0,0,0,0,2,0,0,0,2,1,1,2,0,-1,
667	NM_001037801	chr19	-	789338	830058	790172	829856	12	789338,790568,790915,791381,794141,794563,796325,797675,798315,799193,800343,829807,	790243,790670,791170,791453,794237,794704,796388,797978,798627,799541,800412,830058,	0	Cd6	cmpl	cmpl	1,1,1,1,1,1,1,1,1,1,1,0,
666	NM_027913	chr19	+	634232	665210	634473	664701	20	634232,637143,637316,638051,641625,644146,644993,646533,647031,648425,650560,653049,654233,655351,656609,657999,659420,659587,659979,664090,	634583,637238,637406,638180,641742,644263,645122,646952,647125,648508,650648,653135,654351,655437,656706,658082,659511,659670,660043,665210,	0	Vwce	cmpl	cmpl	0,2,1,1,1,1,1,1,0,1,0,1,0,1,0,1,0,1,0,1,
668	NM_023529	chr19	-	962294	974670	962957	968765	9	962294,962934,964035,964661,965757,967067,968121,968591,974618,	962402,963073,964129,964772,965889,967124,968241,968787,974670,	0	Ms4a10	cmpl	cmpl	-1,1,0,0,0,0,0,0,-1,
661	NM_021890	chr19	+	41547	59671	41731	57936	12	41547,52201,52835,54019,54226,54605,55106,55596,55990,56216,56424,57884,	41956,52312,53033,54121,54349,54666,55183,55694,56087,56296,56550,59671,	0	Fads3	cmpl	cmpl	0,0,0,0,0,0,1,0,2,0,2,2,
668	NM_001034898	chr19	-	978306	993250	979208	993177	7	978306,980098,980569,981292,983172,984669,993118,	979325,980212,980662,981349,983295,984844,993250,	0	Ms4a15	cmpl	cmpl	0,0,0,0,0,2,0,
82	NM_001033481	chr19	-	208270	240748	210384	240604	26	208270,210598,211707,212145,212441,214058,214759,215016,215741,216060,216419,216617,217419,218147,218463,219037,219521,219794,221177,223116,223316,224371,225448,228652,229019,240558,	210465,210673,211813,212220,212529,214310,214927,215105,215810,216149,216492,216778,217529,218259,218664,219128,219632,219871,221373,223240,223567,224651,225510,228916,229107,240748,	0	Myrf	cmpl	cmpl	0,0,2,2,1,1,1,2,2,0,2,0,1,0,0,2,2,0,2,1,2,1,2,2,1,0,
668	NM_023731	chr19	-	941480	949266	943169	949233	4	941480,943477,945282,948277,	943289,943552,945412,949266,	0	Ccdc86	cmpl	cmpl	0,0,2,0,
665	NM_001277860	chr19	-	550460	555763	551024	555725	5	550460,551772,554528,555062,555712,	551040,551974,554621,555164,555763,	0	Tmem216	cmpl	cmpl	2,1,1,1,0,
665	NM_025333	chr19	-	500511	525209	502998	525094	4	500511,516979,517168,525058,	503129,517089,517386,525209,	0	Sdhaf2	cmpl	cmpl	1,2,0,0,
668	NM_009962	chr19	+	937159	942511	940120	941269	3	937159,938965,940060,	937261,939056,942511,	0	Gpr44	cmpl	cmpl	-1,-1,0,
662	NM_001271615	chr19	-	199131	203943	199935	201078	2	199131,203803,	201097,203943,	0	Fen1	cmpl	cmpl	0,-1,
662	NM_001271614	chr19	-	199131	203943	199935	201078	2	199131,203698,	201097,203943,	0	Fen1	cmpl	cmpl	0,-1,
665	NM_201351	chr19	+	577156	590041	582312	588548	8	577156,578981,580462,582297,585181,586690,587821,588524,	578083,579074,580562,582496,585390,586845,587978,590041,	0	Cyb561a3	cmpl	cmpl	-1,-1,-1,0,1,0,2,0,
662	NM_026919	chr19	+	204201	207824	204261	207290	4	204201,206423,207163,207716,	204264,206533,207300,207824,	0	Tmem258	cmpl	cmpl	0,0,2,-1,
665	NM_001164272	chr19	+	525243	547735	526006	540843	10	525243,525951,531780,532819,533292,535103,536798,539619,540680,545691,	525327,526060,531999,532923,533438,535518,536917,539788,540848,547735,	0	Cpsf7	cmpl	cmpl	-1,0,0,0,2,1,2,1,2,-1,
666	NM_021453	chr19	-	668956	678071	669108	677971	9	668956,669354,669527,671787,673637,674826,675043,676624,677918,	669261,669453,669672,671904,673837,674945,675161,676784,678071,	0	Pga5	cmpl	cmpl	0,0,2,2,0,1,0,2,0,
662	NM_007999	chr19	-	199131	203943	199935	201078	2	199131,203687,	201097,203943,	0	Fen1	cmpl	cmpl	0,-1,
666	NM_007650	chr19	-	718142	738974	719537	738846	11	718142,719534,720217,721265,721948,723042,725012,725829,726296,730215,738794,	718595,719626,720337,721319,722074,723333,725354,725892,726605,730254,738974,	0	Cd5	cmpl	cmpl	-1,1,1,1,1,1,1,1,1,1,0,
665	NM_028411	chr19	-	570884	577097	571155	575367	5	570884,571528,574836,575239,577083,	571268,571604,575008,575511,577097,	0	Tmem138	cmpl	cmpl	1,0,2,0,-1,
662	NM_146094	chr19	+	182887	196872	183051	194922	12	182887,184926,185684,186377,186754,191439,192911,193700,193995,194317,194488,194870,	183264,185037,185882,186479,186883,191500,192988,193798,194092,194397,194614,196872,	0	Fads1	cmpl	cmpl	0,0,0,0,0,0,1,0,2,0,2,2,
83	NM_015735	chr19	+	605624	629821	605705	629162	27	605624,606844,607792,608250,610701,611643,612872,614107,614851,615487,619048,619219,621540,621820,622061,622289,623338,623526,624723,625166,625895,626591,627125,627488,627761,628424,629078,	605766,606993,607909,608472,610816,611741,613031,614191,614968,615590,619124,619328,621719,621984,622169,622497,623434,623638,624847,625331,625990,626762,627235,627658,627864,628548,629821,	0	Ddb1	cmpl	cmpl	0,1,0,0,0,1,0,0,0,0,1,2,0,2,1,1,2,2,0,1,1,0,0,2,1,2,0,
667	NM_009852	chr19	-	789338	830058	790172	829856	13	789338,790568,790915,791381,792827,794141,794563,796325,797675,798315,799193,800343,829807,	790243,790670,791170,791453,792944,794237,794704,796388,797978,798627,799541,800412,830058,	0	Cd6	cmpl	cmpl	1,1,1,1,1,1,1,1,1,1,1,1,0,
665	NM_001282067	chr19	+	577156	590041	582312	588548	9	577156,577733,578981,580462,582297,585181,586690,587821,588524,	577563,578083,579074,580562,582496,585390,586845,587978,590041,	0	Cyb561a3	cmpl	cmpl	-1,-1,-1,-1,0,1,0,2,0,
665	NM_026798	chr19	-	550460	556238	551024	554574	5	550460,551772,554528,555062,556114,	551040,551974,554621,555164,556238,	0	Tmem216	cmpl	cmpl	2,1,0,-1,-1,
665	NM_172302	chr19	+	525243	547735	526006	540843	10	525243,525951,531780,532819,533292,535103,536798,539619,540680,545691,	525327,526060,531999,532923,533465,535518,536917,539788,540848,547735,	0	Cpsf7	cmpl	cmpl	-1,0,0,0,2,1,2,1,2,-1,
666	NR_045316	chr19	-	645693	648053	648053	648053	3	645693,646833,647935,	645955,647045,648053,	0	4930524O05Rik	unk	unk	-1,-1,-1,
664	NM_173068	chr19	+	389089	453181	389482	448444	11	389089,413339,417962,426298,430337,435549,439151,442827,443376,443984,448339,	389513,413443,418042,426667,430460,435685,439422,442997,443491,444184,453181,	0	Syt7	cmpl	cmpl	0,1,0,2,2,2,0,1,0,1,0,
664	NM_173067	chr19	+	389089	453181	389482	448444	10	389089,413339,417962,421756,435549,439151,442827,443376,443984,448339,	389513,413443,418042,421888,435685,439422,442997,443491,444184,453181,	0	Syt7	cmpl	cmpl	0,1,0,2,2,0,1,0,1,0,
662	NR_105959	chr19	+	191374	191439	191439	191439	1	191374,	191439,	0	Mir6993	unk	unk	-1,
