## Supplementary material for "A Benchmark of Computational CRISPR-Cas9 Guide Design Methods": Datasets: refGene.txt

672	NM_001164202	chr19	+	1492037	1512577	1502207	1511851	5	1492037,1502158,1504798,1508290,1511581,	1492135,1502279,1504855,1508392,1512577,	0	Gm8369	cmpl	cmpl	-1,0,0,0,0,
664	NM_001111140	chr19	-	455370	457447	456436	457315	1	455370,	457447,	0	Lrrc10b	cmpl	cmpl	0,
690	NM_146797	chr19	+	3861794	3862745	3861794	3862745	1	3861794,	3862745,	0	Olfr1502	cmpl	cmpl	0,
667	NM_023044	chr19	+	842543	857915	843020	857784	8	842543,848504,853128,854253,854908,855887,857182,857629,	843578,848788,853276,854361,855077,856046,857338,857915,	0	Slc15a3	cmpl	cmpl	0,0,2,0,0,1,1,1,
674	NM_025606	chr19	+	1770414	1774946	1770469	1774633	4	1770414,1770801,1772874,1774147,	1770524,1770867,1773023,1774946,	0	Mrpl16	cmpl	cmpl	0,1,1,0,
673	NM_026835	chr19	-	1586605	1604804	1587085	1603292	7	1586605,1587963,1589989,1592864,1601829,1603145,1604673,	1587181,1588065,1590196,1592921,1601964,1603308,1604804,	0	Ms4a6d	cmpl	cmpl	0,0,0,0,0,0,-1,
680	NM_172442	chr19	-	2466335	2501996	2469475	2501217	9	2466335,2473229,2478125,2482073,2483045,2485263,2486428,2491835,2501006,	2469709,2473319,2478287,2482226,2483107,2485425,2486490,2492550,2501996,	0	Dtx4	cmpl	cmpl	0,0,0,0,1,1,2,1,0,
683	NM_146303	chr19	+	2934739	2935684	2934739	2935684	1	2934739,	2935684,	0	Olfr1449	cmpl	cmpl	0,
674	NM_008118	chr19	+	1747558	1763447	1747646	1763257	9	1747558,1748426,1749684,1750183,1752189,1757710,1758937,1760299,1763195,	1747725,1748603,1749798,1750324,1752371,1757888,1759139,1760418,1763447,	0	Gif	cmpl	cmpl	0,1,1,1,1,0,1,2,1,
679	NM_146684	chr19	+	2394264	2395212	2394264	2395212	1	2394264,	2395212,	0	Olfr1440	cmpl	cmpl	0,
677	NM_146682	chr19	-	2119720	2120674	2119720	2120674	1	2119720,	2120674,	0	Olfr76	cmpl	cmpl	0,
664	NM_018801	chr19	+	389089	453181	389482	448444	9	389089,413339,417962,435549,439151,442827,443376,443984,448339,	389513,413443,418042,435685,439422,442997,443491,444184,453181,	0	Syt7	cmpl	cmpl	0,1,0,2,0,1,0,1,0,
665	NM_145496	chr19	-	592196	604258	592627	604170	17	592196,593146,593325,593463,593669,594430,594702,595293,596011,596197,596357,596931,597309,599031,599307,600570,604167,	592789,593236,593359,593567,593776,594568,594822,595410,596101,596282,596392,597021,597388,599213,599418,600760,604258,	0	Dak	cmpl	cmpl	0,0,2,0,1,1,1,1,1,0,1,1,0,1,1,0,0,
84	NM_152220	chr19	-	1777484	1819403	1781596	1818721	11	1777484,1781566,1783025,1785389,1785684,1786524,1788168,1789556,1791745,1803493,1818691,	1779173,1781680,1783136,1785524,1785758,1786633,1788236,1789631,1791845,1803577,1819403,	0	Stx3	cmpl	cmpl	-1,0,0,0,1,0,1,1,0,0,0,
673	NM_025658	chr19	+	1536848	1558466	1548503	1558017	7	1536848,1548478,1550265,1552831,1554803,1556191,1557876,	1537160,1548638,1550385,1552888,1554926,1556293,1558466,	0	Ms4a4d	cmpl	cmpl	-1,0,0,0,0,0,0,
688	NM_146696	chr19	+	3500545	3503292	3502344	3503292	2	3500545,3502319,	3500672,3503292,	0	Olfr1477	cmpl	cmpl	-1,0,
685	NM_146693	chr19	+	3190668	3191592	3190668	3191592	1	3190668,	3191592,	0	Olfr1462	cmpl	cmpl	0,
676	NM_001033174	chr19	+	1965843	1994114	1965940	1992042	14	1965843,1970686,1973657,1977801,1978236,1978630,1978868,1983903,1984391,1988348,1989204,1990600,1991594,1991899,	1966296,1970895,1973908,1978000,1978339,1978685,1979000,1984149,1984512,1988452,1989300,1990782,1991815,1994114,	0	Osbp	cmpl	cmpl	0,2,1,0,1,2,0,0,0,1,0,0,2,1,
669	NM_027058	chr19	-	1096815	1130878	1096936	1116466	7	1096815,1101803,1105676,1110307,1112315,1116406,1130485,	1097067,1101924,1105796,1110361,1112459,1116516,1130878,	0	1700017D01Rik	cmpl	cmpl	1,0,0,0,0,0,-1,
677	NM_146678	chr19	-	2108599	2109544	2108599	2109544	1	2108599,	2109544,	0	Olfr1428	cmpl	cmpl	0,
671	NM_001025610	chr19	-	1321038	1336146	1321516	1333353	6	1321038,1322298,1324421,1327924,1333206,1336006,	1321582,1322400,1324628,1328050,1333366,1336146,	0	Ms4a7	cmpl	cmpl	0,0,0,0,0,-1,
668	NM_009580	chr19	-	914295	920601	914322	920575	12	914295,914623,914828,916190,916433,916717,917636,917896,918468,918701,919379,920403,	914453,914731,914910,916335,916623,916845,917734,918084,918612,919065,919501,920601,	0	Zp1	cmpl	cmpl	1,1,0,2,1,2,0,1,1,0,1,0,
690	NM_001011831	chr19	-	3827458	3828394	3827458	3828394	1	3827458,	3828394,	0	Olfr1500	cmpl	cmpl	0,
83	NM_001251849	chr19	-	997024	1017963	997290	1013728	7	997024,1000334,1001894,1008698,1011402,1013266,1017891,	997455,1000448,1002005,1008755,1011528,1013740,1017963,	0	Ms4a18	cmpl	cmpl	0,0,0,0,0,0,-1,
86	NM_011600	chr19	-	4448071	4597983	4449733	4597412	20	4448071,4451642,4452063,4452419,4453578,4454740,4464308,4464743,4465285,4466548,4467179,4468151,4516358,4517771,4544787,4564388,4594383,4595589,4596756,4597367,	4449841,4451719,4452214,4452567,4453826,4454990,4464385,4464937,4465418,4466701,4467233,4468271,4516375,4517973,4544862,4564451,4594428,4595653,4596854,4597983,	0	Tle4	cmpl	cmpl	0,1,0,2,0,2,0,1,0,0,0,0,1,0,0,0,0,2,0,0,
677	NM_146809	chr19	-	2087609	2091847	2087854	2088790	3	2087609,2089444,2091682,	2088946,2089615,2091847,	0	Olfr1426	cmpl	cmpl	0,-1,-1,
681	NM_001013762	chr19	+	2600015	2627616	2613483	2627116	6	2600015,2613465,2618325,2623603,2624542,2626713,	2600183,2613561,2618433,2623730,2624717,2627616,	0	Gm4952	cmpl	cmpl	-1,0,0,0,1,2,
679	NM_019540	chr19	+	2427904	2432110	2428386	2430495	2	2427904,2428336,	2428048,2432110,	0	Pfpl	cmpl	cmpl	-1,0,
678	NM_146685	chr19	+	2279853	2283988	2283049	2283988	2	2279853,2283030,	2279971,2283988,	0	Olfr1433	cmpl	cmpl	-1,0,
668	NM_001253843	chr19	+	895230	909559	895449	905132	16	895230,897502,897816,898925,899204,899369,900174,900323,900689,900926,902343,902701,902967,903290,903637,905034,	895468,897652,897893,899124,899278,899432,900216,900398,900765,901036,902499,902771,903053,903461,903743,909559,	0	Prpf19	cmpl	cmpl	0,1,1,0,1,0,0,0,0,1,0,0,1,0,0,1,
665	NM_001282064	chr19	+	577156	590041	582312	588548	8	577156,578981,580462,582297,585181,586690,587821,588524,	577893,579074,580562,582496,585390,586845,587978,590041,	0	Cyb561a3	cmpl	cmpl	-1,-1,-1,0,1,0,2,0,
680	NM_010821	chr19	+	2460778	2465285	2461179	2463342	2	2460778,2461032,	2460861,2465285,	0	Mpeg1	cmpl	cmpl	-1,0,
674	NM_001033283	chr19	+	1697054	1711858	1697098	1711683	6	1697054,1699351,1700913,1703875,1705376,1711614,	1697171,1699530,1701011,1703932,1705488,1711858,	0	Oosp3	cmpl	cmpl	0,1,0,2,2,0,
673	NM_133246	chr19	-	1629496	1640834	1629657	1639276	7	1629496,1631343,1632755,1635810,1638185,1639189,1640666,	1629756,1631445,1632914,1635867,1638323,1639317,1640834,	0	Ms4a3	cmpl	cmpl	0,0,0,0,0,0,-1,
85	NM_029550	chr19	+	2695789	2719896	2709608	2719182	6	2695789,2709596,2710981,2714506,2715897,2718779,	2695841,2709686,2711089,2714633,2716069,2719896,	0	Keg1	cmpl	cmpl	-1,0,0,0,1,2,
665	NM_001277861	chr19	-	550460	555763	551024	554574	5	550460,551772,554528,555062,555698,	551040,551974,554621,555164,555763,	0	Tmem216	cmpl	cmpl	2,1,0,-1,-1,
689	NM_146635	chr19	+	3633112	3634054	3633112	3634054	1	3633112,	3634054,	0	Olfr1489	cmpl	cmpl	0,
682	NM_170786	chr19	-	2763527	2765632	2763897	2765394	2	2763527,2765280,	2764380,2765632,	0	Cntf	cmpl	cmpl	0,0,
665	NM_001282065	chr19	+	577156	590041	582312	589197	7	577156,580462,582297,585181,586690,587821,589128,	578083,580562,582496,585390,586845,587978,590041,	0	Cyb561a3	cmpl	cmpl	-1,-1,0,1,0,2,0,
677	NM_146679	chr19	-	2098701	2099637	2098701	2099637	1	2098701,	2099637,	0	Olfr1427	cmpl	cmpl	0,
675	NM_146936	chr19	-	1828076	1829024	1828076	1829024	1	1828076,	1829024,	0	Olfr1417	cmpl	cmpl	0,
668	NM_001253844	chr19	+	898644	909559	898991	905132	14	898644,898982,899204,899369,900174,900323,900689,900926,902343,902701,902967,903290,903637,905034,	898759,899124,899278,899432,900216,900398,900765,901036,902499,902771,903053,903461,903743,909559,	0	Prpf19	cmpl	cmpl	-1,0,1,0,0,0,0,1,0,0,1,0,0,1,
687	NM_207132	chr19	+	3445013	3445958	3445013	3445958	1	3445013,	3445958,	0	Olfr1471	cmpl	cmpl	0,
83	NR_027805	chr19	+	740946	786043	786043	786043	4	740946,781761,785232,785417,	741002,783081,785345,786043,	0	A430093F15Rik	unk	unk	-1,-1,-1,-1,
82	NM_019699	chr19	-	64163	101503	64262	101429	12	64163,64685,65601,66251,66514,70271,70563,82564,88701,88907,91740,101222,	64314,64811,65681,66348,66612,70348,70624,82690,88803,89105,91851,101503,	0	Fads2	cmpl	cmpl	2,2,0,2,0,1,0,0,0,0,0,0,
695	NR_003027	chr19	-	4438479	4438506	4438506	4438506	1	4438479,	4438506,	0	Rnu6	unk	unk	-1,
666	NM_181403	chr19	+	688814	714419	706215	713234	5	688814,706209,710269,711270,712523,	688979,706308,710441,711353,714419,	0	Vps37c	cmpl	cmpl	-1,0,0,1,0,
672	NM_001166376	chr19	+	1469367	1472736	1471104	1472608	3	1469367,1471088,1472392,	1469556,1471251,1472736,	0	Ms4a6c	cmpl	cmpl	-1,0,0,
668	NM_134129	chr19	+	895230	909559	895449	905132	16	895230,897502,897816,898982,899204,899369,900174,900323,900689,900926,902343,902701,902967,903290,903637,905034,	895468,897652,897893,899124,899278,899432,900216,900398,900765,901036,902499,902771,903053,903461,903743,909559,	0	Prpf19	cmpl	cmpl	0,1,1,0,1,0,0,0,0,1,0,0,1,0,0,1,
84	NR_030566	chr19	+	2071789	2413554	2413554	2413554	4	2071789,2071860,2293823,2413523,	2071804,2071864,2293836,2413554,	0	Mir466f-1	unk	unk	-1,-1,-1,-1,
664	NM_133689	chr19	-	474256	482897	474498	482341	14	474256,474489,474930,477027,477204,477524,477714,478196,478624,479469,481283,481702,482232,482827,	474324,474568,475101,477122,477318,477611,477774,478309,478688,479598,481437,481820,482368,482897,	0	Ppp1r32	cmpl	cmpl	-1,2,2,0,0,0,0,1,0,0,2,1,0,-1,
667	NM_133804	chr19	-	857828	869779	858107	869626	11	857828,859563,860123,861529,863222,863464,863954,865255,866468,866929,869538,	859151,859755,860397,861732,863366,863660,864104,865587,866687,867144,869779,	0	Tmem132a	cmpl	cmpl	0,0,2,0,0,2,2,0,0,1,0,
83	NM_134142	chr19	-	870660	881743	871757	874478	4	870660,872586,874241,881651,	872149,872689,874486,881743,	0	Tmem109	cmpl	cmpl	1,0,0,-1,
681	NM_001167907	chr19	+	2599983	2627616	2613483	2627116	6	2599983,2613465,2618325,2623603,2624542,2626713,	2600089,2613561,2618433,2623730,2624717,2627616,	0	Gm4952	cmpl	cmpl	-1,0,0,0,1,2,
661	NM_144538	chr19	+	18227	35586	18348	34539	10	18227,26529,27383,27559,28284,30149,30368,32352,33743,34456,	18359,26785,27479,27637,28503,30278,30481,32452,33810,35586,	0	Rab3il1	cmpl	cmpl	0,2,0,0,0,0,0,2,0,1,
683	NM_146702	chr19	+	2861776	2862736	2861776	2862736	1	2861776,	2862736,	0	Olfr1444	cmpl	cmpl	0,
662	NM_001163431	chr19	+	206032	207824	206435	207290	4	206032,206423,207163,207716,	206124,206533,207300,207824,	0	Tmem258	cmpl	cmpl	-1,0,2,-1,
681	NM_145935	chr19	+	2633307	2651737	2639785	2651631	6	2633307,2639771,2646302,2648002,2650256,2651228,	2633606,2639866,2646410,2648129,2650428,2651737,	0	Glyat	cmpl	cmpl	-1,0,0,0,1,2,
663	NM_198114	chr19	-	245264	304877	247663	271588	20	245264,250368,251066,252038,253329,253716,254806,255660,256123,256296,256817,260650,262493,263093,265007,269186,269716,270987,271493,304820,	248624,250556,251196,252238,253402,253785,254949,255741,256201,256380,256971,260775,262571,263228,265095,269325,269818,271199,271631,304877,	0	Dagla	cmpl	cmpl	2,0,2,0,2,2,0,0,0,0,2,0,0,0,2,1,1,2,0,-1,
671	NM_001276398	chr19	-	1321038	1334695	1321516	1334401	7	1321038,1322298,1324421,1325806,1327924,1333206,1334315,	1321582,1322400,1324628,1325863,1328050,1333366,1334695,	0	Ms4a7	cmpl	cmpl	0,0,0,0,0,2,0,
667	NM_001037801	chr19	-	789338	830058	790172	829856	12	789338,790568,790915,791381,794141,794563,796325,797675,798315,799193,800343,829807,	790243,790670,791170,791453,794237,794704,796388,797978,798627,799541,800412,830058,	0	Cd6	cmpl	cmpl	1,1,1,1,1,1,1,1,1,1,1,0,
688	NM_146636	chr19	+	3619163	3620111	3619163	3620111	1	3619163,	3620111,	0	Olfr1487	cmpl	cmpl	0,
674	NM_133353	chr19	-	1667459	1691051	1667689	1691017	5	1667459,1668296,1687334,1688666,1690941,	1667822,1668416,1687432,1688848,1691051,	0	Oosp1	cmpl	cmpl	2,2,0,1,0,
666	NM_027913	chr19	+	634232	665210	634473	664701	20	634232,637143,637316,638051,641625,644146,644993,646533,647031,648425,650560,653049,654233,655351,656609,657999,659420,659587,659979,664090,	634583,637238,637406,638180,641742,644263,645122,646952,647125,648508,650648,653135,654351,655437,656706,658082,659511,659670,660043,665210,	0	Vwce	cmpl	cmpl	0,2,1,1,1,1,1,1,0,1,0,1,0,1,0,1,0,1,0,1,
669	NM_022430	chr19	-	1067470	1081103	1067672	1081096	7	1067470,1068374,1070710,1071601,1076284,1079383,1080983,	1067777,1068488,1070848,1071661,1076407,1079603,1081103,	0	Ms4a8a	cmpl	cmpl	0,0,0,0,0,2,0,
689	NM_146345	chr19	+	3704828	3705788	3704828	3705788	1	3704828,	3705788,	0	Olfr1491	cmpl	cmpl	0,
690	NM_146344	chr19	+	3768343	3769303	3768343	3769303	1	3768343,	3769303,	0	Olfr1495	cmpl	cmpl	0,
688	NM_146291	chr19	+	3585305	3586253	3585305	3586253	1	3585305,	3586253,	0	Olfr1484	cmpl	cmpl	0,
685	NM_146302	chr19	+	3165015	3165954	3165015	3165954	1	3165015,	3165954,	0	Olfr1461	cmpl	cmpl	0,
687	NM_146301	chr19	-	3479251	3480196	3479251	3480196	1	3479251,	3480196,	0	Olfr1475	cmpl	cmpl	0,
684	NM_146575	chr19	-	3094692	3095646	3094692	3095646	1	3094692,	3095646,	0	Olfr1457	cmpl	cmpl	0,
668	NM_023529	chr19	-	962294	974670	962957	968765	9	962294,962934,964035,964661,965757,967067,968121,968591,974618,	962402,963073,964129,964772,965889,967124,968241,968787,974670,	0	Ms4a10	cmpl	cmpl	-1,1,0,0,0,0,0,0,-1,
683	NM_146371	chr19	+	2953590	2954568	2953590	2954568	1	2953590,	2954568,	0	Olfr1450	cmpl	cmpl	0,
661	NM_021890	chr19	+	41547	59671	41731	57936	12	41547,52201,52835,54019,54226,54605,55106,55596,55990,56216,56424,57884,	41956,52312,53033,54121,54349,54666,55183,55694,56087,56296,56550,59671,	0	Fads3	cmpl	cmpl	0,0,0,0,0,0,1,0,2,0,2,2,
672	NM_021718	chr19	+	1443557	1463548	1449918	1463099	7	1443557,1449893,1454651,1457795,1459152,1461256,1462958,	1443660,1450053,1454771,1457852,1459278,1461358,1463548,	0	Ms4a4b	cmpl	cmpl	-1,0,0,0,0,0,0,
83	NR_045317	chr19	+	1196816	1299884	1299884	1299884	3	1196816,1292639,1299185,	1196964,1292812,1299884,	0	4930526L06Rik	unk	unk	-1,-1,-1,
673	NM_013516	chr19	-	1615520	1623719	1617472	1623621	7	1615520,1618415,1618853,1619616,1622042,1622682,1623559,	1617571,1618514,1619009,1619673,1622177,1622782,1623719,	0	Ms4a2	cmpl	cmpl	0,0,0,0,0,2,0,
668	NM_001034898	chr19	-	978306	993250	979208	993177	7	978306,980098,980569,981292,983172,984669,993118,	979325,980212,980662,981349,983295,984844,993250,	0	Ms4a15	cmpl	cmpl	0,0,0,0,0,2,0,
82	NM_001033481	chr19	-	208270	240748	210384	240604	26	208270,210598,211707,212145,212441,214058,214759,215016,215741,216060,216419,216617,217419,218147,218463,219037,219521,219794,221177,223116,223316,224371,225448,228652,229019,240558,	210465,210673,211813,212220,212529,214310,214927,215105,215810,216149,216492,216778,217529,218259,218664,219128,219632,219871,221373,223240,223567,224651,225510,228916,229107,240748,	0	Myrf	cmpl	cmpl	0,0,2,2,1,1,1,2,2,0,2,0,1,0,0,2,2,0,2,1,2,1,2,2,1,0,
678	NM_146687	chr19	-	2298182	2299130	2298182	2299130	1	2298182,	2299130,	0	Olfr1436	cmpl	cmpl	0,
668	NM_023731	chr19	-	941480	949266	943169	949233	4	941480,943477,945282,948277,	943289,943552,945412,949266,	0	Ccdc86	cmpl	cmpl	0,0,2,0,
665	NM_001277860	chr19	-	550460	555763	551024	555725	5	550460,551772,554528,555062,555712,	551040,551974,554621,555164,555763,	0	Tmem216	cmpl	cmpl	2,1,1,1,0,
665	NM_025333	chr19	-	500511	525209	502998	525094	4	500511,516979,517168,525058,	503129,517089,517386,525209,	0	Sdhaf2	cmpl	cmpl	1,2,0,0,
673	NM_001037634	chr19	-	1647283	1660559	1647417	1660527	4	1647283,1649595,1651477,1660451,	1647562,1649699,1651659,1660559,	0	Oosp2	cmpl	cmpl	2,0,1,0,
683	NR_002891	chr19	+	2905230	2906985	2906985	2906985	1	2905230,	2906985,	0	Gm5512	unk	unk	-1,
668	NM_009962	chr19	+	937159	942511	940120	941269	3	937159,938965,940060,	937261,939056,942511,	0	Gpr44	cmpl	cmpl	-1,-1,0,
662	NM_001271615	chr19	-	199131	203943	199935	201078	2	199131,203803,	201097,203943,	0	Fen1	cmpl	cmpl	0,-1,
662	NM_001271614	chr19	-	199131	203943	199935	201078	2	199131,203698,	201097,203943,	0	Fen1	cmpl	cmpl	0,-1,
682	NM_134152	chr19	+	2798608	2833808	2798666	2833354	9	2798608,2803932,2811219,2819335,2823943,2824798,2825089,2832607,2833084,	2798679,2804090,2811266,2819435,2824111,2824972,2825171,2832756,2833808,	0	Lpxn	cmpl	cmpl	0,1,0,2,0,0,0,1,0,
665	NM_201351	chr19	+	577156	590041	582312	588548	8	577156,578981,580462,582297,585181,586690,587821,588524,	578083,579074,580562,582496,585390,586845,587978,590041,	0	Cyb561a3	cmpl	cmpl	-1,-1,-1,0,1,0,2,0,
681	NR_015503	chr19	-	2585867	2596566	2596566	2596566	2	2585867,2595937,	2586344,2596566,	0	A330040F15Rik	unk	unk	-1,-1,
662	NM_026919	chr19	+	204201	207824	204261	207290	4	204201,206423,207163,207716,	204264,206533,207300,207824,	0	Tmem258	cmpl	cmpl	0,0,2,-1,
672	NM_028595	chr19	+	1469367	1482196	1471104	1481212	7	1469367,1471088,1472392,1475273,1478167,1480298,1481205,	1469556,1471251,1472527,1475330,1478374,1480399,1482196,	0	Ms4a6c	cmpl	cmpl	-1,0,0,0,0,0,2,
690	NM_146796	chr19	-	3814643	3815588	3814643	3815588	1	3814643,	3815588,	0	Olfr1499	cmpl	cmpl	0,
690	NM_146633	chr19	-	3838223	3839171	3838223	3839171	1	3838223,	3839171,	0	Olfr1501	cmpl	cmpl	0,
672	NM_027209	chr19	+	1518558	1530403	1520338	1529583	7	1518558,1520322,1521670,1523909,1526699,1528573,1529487,	1518674,1520485,1521805,1523966,1526897,1528675,1530403,	0	Ms4a6b	cmpl	cmpl	-1,0,0,0,0,0,0,
670	NM_198224	chr19	-	1169417	1196723	1169936	1192978	8	1169417,1171878,1172530,1183804,1185102,1191467,1192927,1196544,	1169996,1171965,1172626,1183924,1185159,1191608,1193043,1196723,	0	Ms4a13	cmpl	cmpl	0,0,0,0,0,0,0,-1,
673	NM_001276330	chr19	-	1615520	1623719	1617472	1623621	7	1615520,1618415,1618726,1619616,1622042,1622682,1623559,	1617571,1618514,1618783,1619673,1622177,1622782,1623719,	0	Ms4a2	cmpl	cmpl	0,0,0,0,0,2,0,
673	NM_001276329	chr19	-	1615520	1623719	1617472	1623621	6	1615520,1618853,1619616,1622162,1622682,1623559,	1617571,1618898,1619673,1622177,1622782,1623719,	0	Ms4a2	cmpl	cmpl	0,0,0,0,2,0,
665	NM_001164272	chr19	+	525243	547735	526006	540843	10	525243,525951,531780,532819,533292,535103,536798,539619,540680,545691,	525327,526060,531999,532923,533438,535518,536917,539788,540848,547735,	0	Cpsf7	cmpl	cmpl	-1,0,0,0,2,1,2,1,2,-1,
671	NM_027836	chr19	-	1321038	1336146	1321516	1333353	7	1321038,1322298,1324421,1325806,1327924,1333206,1336006,	1321582,1322400,1324628,1325863,1328050,1333366,1336146,	0	Ms4a7	cmpl	cmpl	0,0,0,0,0,0,-1,
675	NM_146410	chr19	+	1896022	1896952	1896022	1896952	1	1896022,	1896952,	0	Olfr1420	cmpl	cmpl	0,
690	NM_146741	chr19	-	3794664	3795609	3794664	3795609	1	3794664,	3795609,	0	Olfr1497	cmpl	cmpl	0,
83	NM_027074	chr19	-	1139682	1165320	1141530	1163453	7	1139682,1141526,1142336,1146728,1163399,1164970,1165271,	1139806,1141638,1142453,1146785,1163491,1165050,1165320,	0	1700025F22Rik	cmpl	cmpl	-1,0,0,0,0,-1,-1,
666	NM_021453	chr19	-	668956	678071	669108	677971	9	668956,669354,669527,671787,673637,674826,675043,676624,677918,	669261,669453,669672,671904,673837,674945,675161,676784,678071,	0	Pga5	cmpl	cmpl	0,0,2,2,0,1,0,2,0,
688	NM_207575	chr19	+	3529674	3530622	3529674	3530622	1	3529674,	3530622,	0	Olfr1480	cmpl	cmpl	0,
671	NM_183190	chr19	-	1273865	1283813	1274196	1283793	5	1273865,1276609,1277685,1279249,1283640,	1274298,1276762,1277742,1279378,1283813,	0	Ms4a5	cmpl	cmpl	0,0,0,0,0,
678	NM_146688	chr19	-	2240720	2241659	2240720	2241659	1	2240720,	2241659,	0	Olfr262	cmpl	cmpl	0,
678	NM_146686	chr19	+	2268231	2269170	2268231	2269170	1	2268231,	2269170,	0	Olfr235	cmpl	cmpl	0,
679	NM_146683	chr19	+	2422310	2423267	2422310	2423267	1	2422310,	2423267,	0	Olfr1441	cmpl	cmpl	0,
677	NM_146681	chr19	-	2058808	2059750	2058808	2059750	1	2058808,	2059750,	0	Olfr1424	cmpl	cmpl	0,
676	NM_146680	chr19	-	2035807	2036740	2035807	2036740	1	2035807,	2036740,	0	Olfr1423	cmpl	cmpl	0,
685	NM_146689	chr19	-	3145733	3146657	3145733	3146657	1	3145733,	3146657,	0	Olfr1459	cmpl	cmpl	0,
687	NM_146690	chr19	-	3453570	3454515	3453570	3454515	1	3453570,	3454515,	0	Olfr1472	cmpl	cmpl	0,
686	NM_146694	chr19	+	3341759	3342692	3341759	3342692	1	3341759,	3342692,	0	Olfr1466	cmpl	cmpl	0,
683	NM_146703	chr19	-	2900848	2901778	2900848	2901778	1	2900848,	2901778,	0	Olfr1447	cmpl	cmpl	0,
684	NM_146692	chr19	+	3063412	3064336	3063412	3064336	1	3063412,	3064336,	0	Olfr1454	cmpl	cmpl	0,
683	NM_146701	chr19	-	2919362	2920307	2919362	2920307	1	2919362,	2920307,	0	Olfr1448	cmpl	cmpl	0,
686	NM_146691	chr19	+	3364629	3365556	3364629	3365556	1	3364629,	3365556,	0	Olfr1467	cmpl	cmpl	0,
684	NM_146700	chr19	-	3027403	3028327	3027403	3028327	1	3027403,	3028327,	0	Olfr1453	cmpl	cmpl	0,
690	NM_146634	chr19	-	3887260	3888208	3887260	3888208	1	3887260,	3888208,	0	Olfr1504	cmpl	cmpl	0,
687	NM_146695	chr19	+	3410570	3411500	3410570	3411500	1	3410570,	3411500,	0	Olfr1469	cmpl	cmpl	0,
683	NM_146704	chr19	-	2889648	2890575	2889648	2890575	1	2889648,	2890575,	0	Olfr1446	cmpl	cmpl	0,
684	NM_146705	chr19	+	2998987	2999920	2998987	2999920	1	2998987,	2999920,	0	Olfr1451	cmpl	cmpl	0,
662	NM_007999	chr19	-	199131	203943	199935	201078	2	199131,203687,	201097,203943,	0	Fen1	cmpl	cmpl	0,-1,
690	NM_146989	chr19	+	3780547	3781614	3780613	3781567	1	3780547,	3781614,	0	Olfr1496	cmpl	cmpl	0,
689	NM_146990	chr19	+	3749107	3750055	3749107	3750055	1	3749107,	3750055,	0	Olfr1494	cmpl	cmpl	0,
666	NM_007650	chr19	-	718142	738974	719537	738846	11	718142,719534,720217,721265,721948,723042,725012,725829,726296,730215,738794,	718595,719626,720337,721319,722074,723333,725354,725892,726605,730254,738974,	0	Cd5	cmpl	cmpl	-1,1,1,1,1,1,1,1,1,1,0,
683	NM_146699	chr19	+	2883882	2884827	2883882	2884827	1	2883882,	2884827,	0	Olfr1445	cmpl	cmpl	0,
681	NM_146698	chr19	+	2678165	2683845	2680109	2681048	3	2678165,2679083,2680080,	2678635,2679185,2683845,	0	Olfr1443	cmpl	cmpl	-1,-1,0,
681	NM_146697	chr19	+	2674178	2675243	2674206	2675145	1	2674178,	2675243,	0	Olfr1442	cmpl	cmpl	0,
673	NM_001276328	chr19	-	1615520	1623719	1617472	1623621	7	1615520,1618415,1618853,1619616,1622042,1622682,1623559,	1617571,1618514,1618898,1619673,1622177,1622782,1623719,	0	Ms4a2	cmpl	cmpl	0,0,0,0,0,2,0,
672	NM_029499	chr19	+	1407660	1427246	1414816	1426336	7	1407660,1414791,1416328,1417642,1418992,1421257,1426195,	1407767,1414951,1416448,1417699,1419118,1421359,1427246,	0	Ms4a4c	cmpl	cmpl	-1,0,0,0,0,0,0,
670	NM_007641	chr19	-	1250602	1266151	1251664	1258821	7	1250602,1253178,1254454,1256572,1258132,1258683,1266047,	1251883,1253280,1254691,1256632,1258252,1258836,1266151,	0	Ms4a1	cmpl	cmpl	0,0,0,0,0,0,-1,
678	NM_146414	chr19	+	2209567	2210506	2209567	2210506	1	2209567,	2210506,	0	Olfr1431	cmpl	cmpl	0,
84	NM_011502	chr19	-	1775117	1819403	1777092	1818721	11	1775117,1777087,1782799,1785389,1785684,1786524,1788168,1789556,1790047,1803493,1818691,	1776588,1777170,1782910,1785524,1785758,1786633,1788236,1789631,1790093,1803577,1819403,	0	Stx3	cmpl	cmpl	-1,0,0,0,1,0,1,1,0,0,0,
678	NM_207626	chr19	+	2283049	2283988	2283049	2283988	1	2283049,	2283988,	0	Olfr1434	cmpl	cmpl	0,
665	NM_028411	chr19	-	570884	577097	571155	575367	5	570884,571528,574836,575239,577083,	571268,571604,575008,575511,577097,	0	Tmem138	cmpl	cmpl	1,0,2,0,-1,
84	NM_001025307	chr19	-	1775117	1819403	1777092	1818721	11	1775117,1777087,1782799,1785389,1785684,1786524,1788168,1789556,1791745,1803493,1818691,	1776588,1777170,1782910,1785524,1785758,1786633,1788236,1789631,1791845,1803577,1819403,	0	Stx3	cmpl	cmpl	-1,0,0,0,1,0,1,1,0,0,0,
662	NM_146094	chr19	+	182887	196872	183051	194922	12	182887,184926,185684,186377,186754,191439,192911,193700,193995,194317,194488,194870,	183264,185037,185882,186479,186883,191500,192988,193798,194092,194397,194614,196872,	0	Fads1	cmpl	cmpl	0,0,0,0,0,0,1,0,2,0,2,2,
83	NM_015735	chr19	+	605624	629821	605705	629162	27	605624,606844,607792,608250,610701,611643,612872,614107,614851,615487,619048,619219,621540,621820,622061,622289,623338,623526,624723,625166,625895,626591,627125,627488,627761,628424,629078,	605766,606993,607909,608472,610816,611741,613031,614191,614968,615590,619124,619328,621719,621984,622169,622497,623434,623638,624847,625331,625990,626762,627235,627658,627864,628548,629821,	0	Ddb1	cmpl	cmpl	0,1,0,0,0,1,0,0,0,0,1,2,0,2,1,1,2,2,0,1,1,0,0,2,1,2,0,
682	NM_053009	chr19	-	2766938	2796123	2770038	2795333	11	2766938,2771002,2774819,2775994,2776411,2776859,2777941,2778623,2778892,2790259,2794983,	2770549,2771102,2774934,2776073,2776462,2776994,2778046,2778660,2779099,2790288,2796123,	0	Zfp91	cmpl	cmpl	2,1,0,2,2,2,2,1,1,2,0,
667	NM_009852	chr19	-	789338	830058	790172	829856	13	789338,790568,790915,791381,792827,794141,794563,796325,797675,798315,799193,800343,829807,	790243,790670,791170,791453,792944,794237,794704,796388,797978,798627,799541,800412,830058,	0	Cd6	cmpl	cmpl	1,1,1,1,1,1,1,1,1,1,1,1,0,
10	NM_026640	chr19	+	2573524	2589696	2584044	2588598	4	2573524,2577089,2583922,2586834,	2573580,2577170,2584122,2589696,	0	Fam111a	cmpl	cmpl	-1,-1,0,0,
677	NM_001011853	chr19	-	2073694	2074630	2073694	2074630	1	2073694,	2074630,	0	Olfr1425	cmpl	cmpl	0,
691	NM_001011850	chr19	+	3919021	3919972	3919021	3919972	1	3919021,	3919972,	0	Olfr1505	cmpl	cmpl	0,
687	NM_001011842	chr19	+	3470971	3471916	3470971	3471916	1	3470971,	3471916,	0	Olfr1474	cmpl	cmpl	0,
686	NM_001011841	chr19	-	3313359	3314283	3313359	3314283	1	3313359,	3314283,	0	Olfr1465	cmpl	cmpl	0,
685	NM_001011840	chr19	+	3234251	3235184	3234251	3235184	1	3234251,	3235184,	0	Olfr1463	cmpl	cmpl	0,
679	NM_001011839	chr19	-	2321886	2322825	2321886	2322825	1	2321886,	2322825,	0	Olfr1437	cmpl	cmpl	0,
689	NM_001011832	chr19	+	3654445	3655396	3654445	3655396	1	3654445,	3655396,	0	Olfr1490	cmpl	cmpl	0,
675	NM_001011775	chr19	-	1870182	1871214	1870182	1871214	1	1870182,	1871214,	0	Olfr1419	cmpl	cmpl	0,
675	NM_001011524	chr19	-	1854994	1855951	1854994	1855951	1	1854994,	1855951,	0	Olfr1418	cmpl	cmpl	0,
84	NM_172635	chr19	+	1912398	1945096	1912562	1943352	19	1912398,1914347,1920177,1920804,1921368,1922466,1923386,1923800,1925136,1929874,1931532,1932137,1933679,1935678,1937219,1939683,1942628,1942824,1943330,	1912577,1914459,1920395,1920885,1921563,1922568,1923476,1924018,1925226,1930055,1931656,1932235,1933739,1935827,1937379,1939839,1942720,1942974,1945096,	0	Patl1	cmpl	cmpl	0,0,1,0,0,0,0,0,2,2,0,1,0,0,2,0,0,2,2,
665	NM_001282067	chr19	+	577156	590041	582312	588548	9	577156,577733,578981,580462,582297,585181,586690,587821,588524,	577563,578083,579074,580562,582496,585390,586845,587978,590041,	0	Cyb561a3	cmpl	cmpl	-1,-1,-1,-1,0,1,0,2,0,
665	NM_026798	chr19	-	550460	556238	551024	554574	5	550460,551772,554528,555062,556114,	551040,551974,554621,555164,556238,	0	Tmem216	cmpl	cmpl	2,1,0,-1,-1,
665	NM_172302	chr19	+	525243	547735	526006	540843	10	525243,525951,531780,532819,533292,535103,536798,539619,540680,545691,	525327,526060,531999,532923,533465,535518,536917,539788,540848,547735,	0	Cpsf7	cmpl	cmpl	-1,0,0,0,2,1,2,1,2,-1,
84	NM_001286543	chr19	-	1775117	1819403	1777092	1788234	12	1775117,1777087,1782799,1785389,1785684,1786524,1788168,1789556,1790047,1791745,1803493,1818691,	1776588,1777170,1782910,1785524,1785758,1786633,1788236,1789631,1790093,1791845,1803577,1819403,	0	Stx3	cmpl	cmpl	-1,0,0,0,1,0,0,-1,-1,-1,-1,-1,
682	NR_024093	chr19	-	2763527	2796123	2796123	2796123	13	2763527,2765280,2770176,2771002,2774819,2775994,2776411,2776859,2777941,2778623,2778892,2790259,2794983,	2764380,2765406,2770549,2771102,2774934,2776073,2776462,2776994,2778046,2778660,2779099,2790288,2796123,	0	Zfp91Cntf	unk	unk	-1,-1,-1,-1,-1,-1,-1,-1,-1,-1,-1,-1,-1,
666	NR_045316	chr19	-	645693	648053	648053	648053	3	645693,646833,647935,	645955,647045,648053,	0	4930524O05Rik	unk	unk	-1,-1,-1,
664	NM_173068	chr19	+	389089	453181	389482	448444	11	389089,413339,417962,426298,430337,435549,439151,442827,443376,443984,448339,	389513,413443,418042,426667,430460,435685,439422,442997,443491,444184,453181,	0	Syt7	cmpl	cmpl	0,1,0,2,2,2,0,1,0,1,0,
664	NM_173067	chr19	+	389089	453181	389482	448444	10	389089,413339,417962,421756,435549,439151,442827,443376,443984,448339,	389513,413443,418042,421888,435685,439422,442997,443491,444184,453181,	0	Syt7	cmpl	cmpl	0,1,0,2,2,0,1,0,1,0,
669	NR_102366	chr19	-	1047611	1050566	1050566	1050566	3	1047611,1048278,1050387,	1048093,1048392,1050566,	0	AW112010	unk	unk	-1,-1,-1,
662	NR_105959	chr19	+	191374	191439	191439	191439	1	191374,	191439,	0	Mir6993	unk	unk	-1,
675	NR_105960	chr19	+	1923727	1923800	1923800	1923800	1	1923727,	1923800,	0	Mir6994	unk	unk	-1,
